# A multi-omic atlas of human autonomic and sensory ganglia implicates cell types in peripheral neuropathies

**DOI:** 10.1101/2025.09.18.677119

**Authors:** Lite Yang, Adam J. Dourson, Ruichen Tao, Kevin Boyer, Pauline Meriau, John Del Rosario, Jiwon Yi, Richard A. Slivicki, Zachariah Bertels, Maria Payne, Juliet M. Mwirigi, Prashant Gupta, John Lemen, Bryan A. Copits, Guoyan Zhao, Valeria Cavalli, Alexander Chamessian, Robert W. Gereau

## Abstract

The human peripheral nervous system (PNS) consists of many ganglia including sympathetic ganglia (SG) and dorsal root ganglia (DRG). These ganglia house the cell bodies of diverse PNS neurons that transmit autonomic and sensory signals, as well as a much larger number of non-neuronal cells. However, the molecular and cellular diversity of these human PNS cell types and their implications in human disease remain elusive. By generating an integrated single-cell multi-omic atlas of human SG and DRG, we provide comprehensive transcriptional and epigenomic landscapes of various cell types in these peripheral ganglia. While the major cell types and their cell-type-specific transcriptional and epigenomic features are similar between human SG and DRG, we identify key differences between SG and DRG cell types. These differences highlight the distinct molecular and cellular mechanisms underlying their specific functions. We also profiled key genomic regulatory networks that govern cell-type-specific gene expression in these peripheral ganglia. Moreover, by mapping the expression and chromatin accessibility of disease-associated genes in human SG and DRG, we identify cell types that may underlie various peripheral neuropathies. This atlas serves as a valuable resource for understanding the intricate cell-type-specific molecules and interactions in the human PNS and their implications in human health and diseases.
