## Supplementary material for "A multi-omic atlas of human autonomic and sensory ganglia implicates cell types in peripheral neuropathies": Table 1

### Sheet: sequencing
Library_ID	Donor_ID	Library_date	nCells	nFeature_RNA	nCount_RNA	nFeature_ATAC	nCount_ATAC	Comment
hSG-1	Male_1, Male_4, Male_5	20220426	9800	1761.34	3905.48	6177.27	14015.8
hSG-2	Male_1	20220916	8189	1986.51	4138.49	3266.54	6925.28
hSG-3	Male_2	20221107	6465	1741.48	3426.73	1941.78	3825.29
hSG-4	Female_1	20221107	6882	1776.61	3662.78	2382.47	4880.52
hSG-5	Male_3	20221122	4905	1823.3	4260.06	6432.91	15876.7
hSG-6	Male_3	20221122	4764	1936.37	4624.95	5285.27	12436.7
hSG-7	Female_2	20221122	5951	1739.6	3806.49	5239.86	12078.1
hSG-8	Female_2	20221122	5678	1712.72	3724.34	5230.65	12090.1
Donor_ID	Age	Sex	Race	COD
Male_1	32	M	White	Head Trauma/MVA
Male_2	32	M	White	Anoxia (Drug/intoxication)
Female_1	47	F	White	Stroke (hemorrahgic)
Male_3	59	M	White	Anoxia (MVA)
Female_2	58	F	Undocumented	Cerebrovascular/Stroke (CAH/ICH)
Male_4	23	M	White	Head trauma/MVA
Male_5	24	M	Black	Anoxia (Natural causes)

### Sheet: RNA-FISH
Donor_ID	Age	Sex	Race	COD	Tissues used
Donor_1	58	M	White	Anoxia (Natural causes)	Left SG, Left L1 DRG
Donor_2	58	F	White	Cerebrovascular/Stroke (Intracranial Hemmorrhage/Stroke)	Right SG, Right L3 DRG
