## Supplementary material for "A multi-omic atlas of human autonomic and sensory ganglia implicates cell types in peripheral neuropathies": Table 5

### Sheet: Face sheet
Facesheet
FigR analysis identified the genes that are regulated by SOX10 or SPI1

### Sheet: SOX10
TF	Regulated_gene	Enrichment.log10P	Corr.log10P	SG_SGC_marker	SG_mySC_marker	SG_nmSC_marker	DRG_SGC_marker	DRG_mySC_marker	DRG_nmSC_marker
SOX10	ADGRB1	2.00041	2.65987	FALSE	TRUE	FALSE	TRUE	FALSE	FALSE
SOX10	AFAP1L1	1.68648	1.25888	FALSE	FALSE	FALSE	FALSE	FALSE	FALSE
SOX10	AIF1L	2.78278	2.09846	TRUE	TRUE	FALSE	TRUE	TRUE	FALSE
SOX10	ALPL	2.99685	1.88667	TRUE	FALSE	FALSE	TRUE	FALSE	FALSE
SOX10	ANGPTL4	2.53924	1.64922	FALSE	FALSE	FALSE	FALSE	FALSE	FALSE
SOX10	ARHGAP23	2.4712	2.51098	FALSE	FALSE	FALSE	FALSE	TRUE	FALSE
SOX10	ARHGAP39	1.97158	2.53196	FALSE	TRUE	TRUE	FALSE	TRUE	TRUE
SOX10	ARHGEF17	1.12221	1.45195	FALSE	FALSE	FALSE	FALSE	FALSE	FALSE
SOX10	ARHGEF4	2.3344	2.30924	TRUE	FALSE	FALSE	TRUE	FALSE	FALSE
SOX10	BAALC	2.00054	1.71302	FALSE	FALSE	FALSE	FALSE	FALSE	FALSE
SOX10	C6orf223	2.24423	2.0783	FALSE	FALSE	FALSE	TRUE	FALSE	FALSE
SOX10	CDC42EP4	3.03439	1.90194	FALSE	FALSE	FALSE	FALSE	FALSE	FALSE
SOX10	CDH1	2.45814	1.95896	TRUE	TRUE	FALSE	TRUE	FALSE	FALSE
SOX10	CERS4	3.23306	2.5496	FALSE	FALSE	FALSE	FALSE	TRUE	FALSE
SOX10	CNTFR	1.45471	2.56179	TRUE	FALSE	FALSE	FALSE	FALSE	FALSE
SOX10	CRIP2	0.836767	2.02554	FALSE	FALSE	FALSE	FALSE	TRUE	FALSE
SOX10	DLX1	2.25213	2.6518	TRUE	TRUE	TRUE	TRUE	FALSE	FALSE
SOX10	FAM20C	0.581549	2.14716	FALSE	FALSE	FALSE	FALSE	FALSE	FALSE
SOX10	GPT2	1.05698	2.65597	FALSE	TRUE	FALSE	TRUE	TRUE	FALSE
SOX10	GRIK3	2.14683	2.4202	TRUE	FALSE	TRUE	TRUE	FALSE	FALSE
SOX10	HDAC4	2.61319	2.48688	FALSE	FALSE	FALSE	FALSE	FALSE	FALSE
SOX10	HEY2	1.0585	2.3364	TRUE	FALSE	FALSE	TRUE	FALSE	FALSE
SOX10	HEYL	1.09761	1.15637	FALSE	FALSE	FALSE	FALSE	FALSE	FALSE
SOX10	HOXD3	1.00784	1.60793	FALSE	FALSE	FALSE	FALSE	FALSE	FALSE
SOX10	HTRA1	1.80823	2.26883	FALSE	FALSE	FALSE	FALSE	FALSE	FALSE
SOX10	IP6K3	1.94765	2.34178	TRUE	FALSE	TRUE	FALSE	FALSE	FALSE
SOX10	ITPK1	1.94537	2.63459	FALSE	FALSE	FALSE	FALSE	FALSE	TRUE
SOX10	KCNJ3	3.06097	1.99248	TRUE	TRUE	FALSE	TRUE	FALSE	FALSE
SOX10	KLHL25	1.94448	1.99694	TRUE	FALSE	FALSE	TRUE	FALSE	FALSE
SOX10	L1CAM	1.071	2.91477	FALSE	FALSE	TRUE	FALSE	FALSE	TRUE
SOX10	LYPD1	1.54577	2.13905	TRUE	FALSE	FALSE	TRUE	FALSE	FALSE
SOX10	LZTS1	1.04295	1.84621	FALSE	FALSE	FALSE	TRUE	FALSE	FALSE
SOX10	MEGF6	1.72042	2.1479	TRUE	FALSE	FALSE	FALSE	FALSE	TRUE
SOX10	MMD2	1.59808	2.31125	TRUE	FALSE	FALSE	TRUE	FALSE	FALSE
SOX10	MMP28	1.15795	2.49855	FALSE	TRUE	FALSE	FALSE	TRUE	TRUE
SOX10	MYOF	0.935393	1.44205	FALSE	FALSE	FALSE	FALSE	FALSE	FALSE
SOX10	NEK6	0.806806	2.72306	FALSE	FALSE	FALSE	FALSE	FALSE	FALSE
SOX10	NKAIN4	2.27043	1.90401	TRUE	FALSE	FALSE	TRUE	FALSE	FALSE
SOX10	NKD2	1.80814	1.85899	TRUE	FALSE	FALSE	TRUE	FALSE	FALSE
SOX10	NOD1	0.755227	1.23605	FALSE	FALSE	FALSE	FALSE	FALSE	FALSE
SOX10	NOTCH1	1.47722	2.86351	FALSE	FALSE	FALSE	FALSE	FALSE	FALSE
SOX10	PCBP3	1.21581	2.10306	FALSE	FALSE	FALSE	FALSE	FALSE	FALSE
SOX10	PDE9A	1.28581	2.55872	FALSE	TRUE	FALSE	FALSE	TRUE	FALSE
SOX10	PDGFRB	1.95207	1.68945	FALSE	FALSE	FALSE	FALSE	FALSE	FALSE
SOX10	PDPN	0.785478	1.40593	FALSE	FALSE	FALSE	FALSE	FALSE	FALSE
SOX10	PHOX2B	1.60862	1.75774	TRUE	FALSE	FALSE	FALSE	FALSE	FALSE
SOX10	POLR2F	1.12751	2.98429	FALSE	TRUE	TRUE	TRUE	FALSE	TRUE
SOX10	PRR26	3.05669	2.25203	TRUE	FALSE	FALSE	TRUE	FALSE	FALSE
SOX10	PRSS23	1.10573	1.99568	FALSE	FALSE	TRUE	FALSE	FALSE	TRUE
SOX10	RAP1GAP	3.2018	2.32503	TRUE	TRUE	FALSE	TRUE	TRUE	FALSE
SOX10	RASGEF1C	1.45036	2.9113	FALSE	FALSE	TRUE	FALSE	FALSE	TRUE
SOX10	RELL1	1.53043	0.694581	FALSE	FALSE	FALSE	FALSE	FALSE	FALSE
SOX10	SCARA3	1.56643	1.25072	FALSE	FALSE	FALSE	FALSE	FALSE	FALSE
SOX10	SDK2	1.30083	2.48359	TRUE	FALSE	FALSE	TRUE	TRUE	FALSE
SOX10	SHC2	1.82487	0.984147	FALSE	FALSE	FALSE	FALSE	FALSE	FALSE
SOX10	SHISA7	1.3554	2.663	TRUE	TRUE	FALSE	TRUE	TRUE	FALSE
SOX10	SLC35F1	1.5569	2.50687	TRUE	FALSE	TRUE	TRUE	FALSE	FALSE
SOX10	SOX1	2.28699	2.38048	TRUE	FALSE	FALSE	TRUE	FALSE	FALSE
SOX10	SOX2	1.83436	2.62246	TRUE	FALSE	TRUE	TRUE	FALSE	TRUE
SOX10	TFAP2A	2.47922	2.45506	TRUE	FALSE	FALSE	TRUE	FALSE	FALSE
SOX10	TIMP2	1.06412	1.36252	FALSE	FALSE	FALSE	FALSE	FALSE	FALSE
SOX10	TMEM178B	1.17013	1.86597	TRUE	FALSE	FALSE	FALSE	FALSE	TRUE
SOX10	TNC	1.84046	2.16852	FALSE	FALSE	FALSE	FALSE	FALSE	FALSE
SOX10	TRIM62	2.3202	1.33706	FALSE	FALSE	FALSE	FALSE	FALSE	FALSE
SOX10	TSC22D3	1.55501	1.91224	FALSE	FALSE	FALSE	FALSE	FALSE	FALSE
SOX10	UBE2QL1	2.14825	2.09663	TRUE	FALSE	FALSE	TRUE	FALSE	FALSE
SOX10	XKR4	2.43092	2.70767	FALSE	FALSE	TRUE	FALSE	FALSE	TRUE
SOX10	A2ML1	3.61532	1.35076	FALSE	TRUE	FALSE	TRUE	TRUE	FALSE
SOX10	ACOT11	1.46736	2.25628	FALSE	FALSE	FALSE	TRUE	FALSE	FALSE
SOX10	ACOT7	1.27519	2.56636	FALSE	FALSE	FALSE	FALSE	TRUE	FALSE
SOX10	ACSBG1	1.87016	2.68583	TRUE	FALSE	FALSE	TRUE	FALSE	FALSE
SOX10	ACSL6	1.14848	2.65144	FALSE	FALSE	FALSE	FALSE	FALSE	FALSE
SOX10	ADAMTS14	1.13342	1.26738	FALSE	FALSE	FALSE	FALSE	FALSE	FALSE
SOX10	ADAMTS16	1.34828	2.34762	TRUE	TRUE	FALSE	TRUE	FALSE	FALSE
SOX10	ADAMTS9	1.72426	1.43356	FALSE	FALSE	FALSE	FALSE	TRUE	FALSE
SOX10	ADGRG1	2.28901	2.8789	FALSE	FALSE	FALSE	FALSE	FALSE	FALSE
SOX10	AFAP1L2	2.58577	2.21014	FALSE	TRUE	TRUE	TRUE	TRUE	FALSE
SOX10	AGAP1	2.15304	2.45676	FALSE	TRUE	TRUE	FALSE	TRUE	TRUE
SOX10	ALK	1.83301	2.45329	TRUE	FALSE	FALSE	TRUE	FALSE	TRUE
SOX10	ANKRD33B	2.83987	0.61309	FALSE	FALSE	TRUE	FALSE	FALSE	TRUE
SOX10	ANXA3	1.88379	2.37865	FALSE	TRUE	TRUE	FALSE	TRUE	FALSE
SOX10	AP1S3	0.868376	2.42624	TRUE	FALSE	FALSE	TRUE	FALSE	FALSE
SOX10	APBA2	0.618987	2.12345	TRUE	FALSE	FALSE	TRUE	FALSE	FALSE
SOX10	AQP4-AS1	1.35421	2.39397	TRUE	FALSE	FALSE	TRUE	FALSE	TRUE
SOX10	ARHGEF10	1.89069	2.0318	FALSE	FALSE	TRUE	FALSE	FALSE	TRUE
SOX10	ARHGEF16	1.32837	2.94442	FALSE	TRUE	FALSE	TRUE	TRUE	FALSE
SOX10	ARHGEF26	2.91004	2.10788	TRUE	FALSE	TRUE	TRUE	FALSE	TRUE
SOX10	ARNT2	1.7023	2.27267	TRUE	FALSE	FALSE	TRUE	FALSE	FALSE
SOX10	ASPH	1.47978	3.12281	TRUE	FALSE	FALSE	FALSE	FALSE	FALSE
SOX10	ATP1A1	1.56438	1.55599	FALSE	TRUE	FALSE	FALSE	TRUE	FALSE
SOX10	ATP1A2	0.910764	2.41725	FALSE	TRUE	FALSE	TRUE	TRUE	FALSE
SOX10	ATP2B2	1.00421	2.40156	FALSE	FALSE	FALSE	FALSE	FALSE	TRUE
SOX10	ATP2C2	1.65422	1.79558	FALSE	FALSE	FALSE	TRUE	FALSE	FALSE
SOX10	AZGP1	1.95487	2.62765	FALSE	TRUE	TRUE	FALSE	TRUE	FALSE
SOX10	B3GALT5	2.00436	2.04395	TRUE	FALSE	FALSE	TRUE	FALSE	FALSE
SOX10	B3GAT1	1.9674	2.24879	FALSE	TRUE	FALSE	TRUE	TRUE	FALSE
SOX10	B4GALNT3	1.54627	2.7104	FALSE	TRUE	FALSE	TRUE	TRUE	TRUE
SOX10	BACE2	0.802914	0.894546	FALSE	TRUE	FALSE	FALSE	TRUE	FALSE
SOX10	BCR	1.23976	0.679383	FALSE	FALSE	FALSE	FALSE	FALSE	FALSE
SOX10	BHLHE40	2.00718	1.63517	FALSE	FALSE	FALSE	FALSE	FALSE	FALSE
SOX10	BMP7	1.571	1.9666	TRUE	FALSE	FALSE	TRUE	FALSE	FALSE
SOX10	C10orf82	1.83774	2.58731	TRUE	FALSE	TRUE	TRUE	FALSE	TRUE
SOX10	C1orf198	4.57123	2.61134	FALSE	FALSE	TRUE	FALSE	FALSE	TRUE
SOX10	C1orf61	1.40109	2.47164	FALSE	FALSE	FALSE	TRUE	FALSE	FALSE
SOX10	C4orf19	1.1172	2.08746	TRUE	FALSE	FALSE	TRUE	FALSE	FALSE
SOX10	C5orf64	1.08416	2.37465	TRUE	FALSE	TRUE	TRUE	FALSE	FALSE
SOX10	CADM1	2.84422	3.11329	FALSE	FALSE	TRUE	TRUE	FALSE	TRUE
SOX10	CADM2	1.99974	2.77216	TRUE	FALSE	TRUE	TRUE	FALSE	TRUE
SOX10	CAMK2A	2.98732	2.65701	FALSE	FALSE	TRUE	FALSE	FALSE	FALSE
SOX10	CAMK2B	1.99526	2.77194	FALSE	TRUE	FALSE	FALSE	TRUE	FALSE
SOX10	CAPN5	3.15419	2.86489	TRUE	FALSE	FALSE	TRUE	FALSE	FALSE
SOX10	CARD10	1.70622	1.22079	FALSE	TRUE	TRUE	FALSE	TRUE	FALSE
SOX10	CD59	2.52107	2.01694	FALSE	FALSE	FALSE	FALSE	FALSE	TRUE
SOX10	CD9	2.39327	2.77573	FALSE	FALSE	FALSE	FALSE	TRUE	TRUE
SOX10	CDH19	2.68664	2.15397	TRUE	FALSE	TRUE	FALSE	FALSE	TRUE
SOX10	CDH2	0.601154	2.16691	TRUE	FALSE	TRUE	TRUE	FALSE	FALSE
SOX10	CDH6	2.14088	2.81308	FALSE	TRUE	TRUE	FALSE	TRUE	TRUE
SOX10	CDH7	1.78816	2.18148	FALSE	TRUE	FALSE	FALSE	TRUE	FALSE
SOX10	CDON	2.33602	1.36486	FALSE	FALSE	TRUE	FALSE	TRUE	FALSE
SOX10	CHL1	2.71185	2.42305	TRUE	FALSE	TRUE	TRUE	FALSE	TRUE
SOX10	CIT	2.02553	2.65974	TRUE	FALSE	TRUE	TRUE	FALSE	FALSE
SOX10	CKB	1.53208	2.94827	FALSE	FALSE	FALSE	FALSE	FALSE	TRUE
SOX10	CLDN10-AS1	1.35458	2.17311	TRUE	FALSE	FALSE	TRUE	FALSE	FALSE
SOX10	CNDP1	0.856493	2.16974	FALSE	FALSE	FALSE	TRUE	FALSE	FALSE
SOX10	CNTN2	2.00376	2.67329	TRUE	FALSE	FALSE	TRUE	FALSE	TRUE
SOX10	COBL	1.64132	2.78908	TRUE	FALSE	TRUE	TRUE	FALSE	TRUE
SOX10	COL22A1	0.996061	2.19843	TRUE	FALSE	FALSE	TRUE	FALSE	FALSE
SOX10	COL23A1	0.964916	1.83886	TRUE	FALSE	FALSE	TRUE	FALSE	FALSE
SOX10	COL26A1	0.860091	0.88857	FALSE	FALSE	FALSE	TRUE	FALSE	FALSE
SOX10	COL27A1	1.16219	2.65529	TRUE	FALSE	FALSE	TRUE	FALSE	FALSE
SOX10	COL5A1	1.88628	1.15665	FALSE	FALSE	TRUE	FALSE	FALSE	TRUE
SOX10	COL5A3	2.20084	2.02405	FALSE	FALSE	FALSE	TRUE	FALSE	FALSE
SOX10	COL6A1	1.86866	0.888277	FALSE	FALSE	FALSE	FALSE	FALSE	TRUE
SOX10	COL9A1	1.02758	2.05813	TRUE	FALSE	TRUE	TRUE	FALSE	FALSE
SOX10	CPNE2	1.20099	2.85005	FALSE	FALSE	FALSE	FALSE	FALSE	FALSE
SOX10	CPXM1	0.513893	-3.20396	FALSE	FALSE	FALSE	FALSE	FALSE	FALSE
SOX10	CSPG5	0.913489	2.38483	TRUE	FALSE	FALSE	TRUE	FALSE	FALSE
SOX10	CTNNAL1	1.37516	2.17937	TRUE	FALSE	TRUE	TRUE	FALSE	TRUE
SOX10	CXXC5	2.00712	2.61706	FALSE	FALSE	TRUE	FALSE	TRUE	TRUE
SOX10	CYB5R2	3.97838	2.95828	FALSE	TRUE	TRUE	FALSE	TRUE	TRUE
SOX10	CYFIP2	0.541136	2.41002	FALSE	FALSE	FALSE	FALSE	FALSE	FALSE
SOX10	CYP27A1	2.29727	2.42622	FALSE	FALSE	FALSE	FALSE	FALSE	FALSE
SOX10	DCC	2.55647	2.03893	TRUE	FALSE	FALSE	TRUE	FALSE	FALSE
SOX10	DICER1	0.677649	1.42807	FALSE	FALSE	FALSE	FALSE	FALSE	FALSE
SOX10	DLC1	3.32647	1.30078	FALSE	TRUE	FALSE	FALSE	TRUE	FALSE
SOX10	DLG5	1.57592	2.14299	FALSE	FALSE	FALSE	TRUE	FALSE	FALSE
SOX10	DPF3	1.43397	2.10493	TRUE	FALSE	FALSE	TRUE	FALSE	FALSE
SOX10	DUSP8	2.38487	2.84263	FALSE	FALSE	TRUE	FALSE	FALSE	TRUE
SOX10	EGFLAM	0.841992	1.95407	FALSE	FALSE	FALSE	TRUE	FALSE	FALSE
SOX10	EHF	1.33198	2.21453	FALSE	FALSE	FALSE	FALSE	FALSE	FALSE
SOX10	ELOVL2	0.851741	1.33547	TRUE	FALSE	FALSE	TRUE	FALSE	FALSE
SOX10	ELOVL5	0.651563	1.49604	FALSE	FALSE	FALSE	FALSE	FALSE	FALSE
SOX10	EPB41L4B	2.92504	2.51159	FALSE	TRUE	TRUE	FALSE	TRUE	TRUE
SOX10	EPHA10	1.31539	2.77994	TRUE	FALSE	FALSE	TRUE	FALSE	FALSE
SOX10	EPHA4	0.651048	1.14708	FALSE	FALSE	FALSE	FALSE	FALSE	FALSE
SOX10	EPHA5	1.04174	1.61132	TRUE	FALSE	TRUE	TRUE	FALSE	FALSE
SOX10	EPHB1	2.34558	0.794193	FALSE	FALSE	FALSE	TRUE	FALSE	FALSE
SOX10	ETS1	3.00707	2.47909	FALSE	FALSE	FALSE	FALSE	FALSE	FALSE
SOX10	EXTL1	1.62776	2.79149	TRUE	TRUE	FALSE	TRUE	FALSE	TRUE
SOX10	EZR	1.5514	2.01092	TRUE	FALSE	FALSE	FALSE	FALSE	FALSE
SOX10	F3	0.813662	0.860678	FALSE	FALSE	FALSE	FALSE	FALSE	FALSE
SOX10	FA2H	4.08745	2.8825	FALSE	TRUE	TRUE	FALSE	TRUE	TRUE
SOX10	FABP5	2.52047	3.39707	FALSE	FALSE	TRUE	FALSE	FALSE	TRUE
SOX10	FADS2	1.20892	2.62477	TRUE	FALSE	FALSE	TRUE	FALSE	FALSE
SOX10	FAM107B	1.07577	2.71247	FALSE	FALSE	FALSE	FALSE	FALSE	FALSE
SOX10	FAM135B	0.695553	2.40488	TRUE	FALSE	FALSE	TRUE	FALSE	FALSE
SOX10	FBLN5	1.30001	2.27155	TRUE	TRUE	FALSE	TRUE	TRUE	FALSE
SOX10	FHOD3	3.27366	1.6548	FALSE	TRUE	FALSE	FALSE	TRUE	FALSE
SOX10	FOLH1	3.08495	2.16972	TRUE	TRUE	FALSE	TRUE	TRUE	FALSE
SOX10	FREM2	1.81797	2.55841	TRUE	FALSE	FALSE	TRUE	FALSE	TRUE
SOX10	FRMD5	3.82001	3.24604	TRUE	FALSE	TRUE	TRUE	FALSE	TRUE
SOX10	FYN	2.18941	2.17593	FALSE	FALSE	FALSE	TRUE	FALSE	FALSE
SOX10	FZD7	2.28576	1.91263	TRUE	FALSE	FALSE	TRUE	FALSE	FALSE
SOX10	GABRB3	0.714081	2.57378	TRUE	FALSE	TRUE	TRUE	FALSE	TRUE
SOX10	GAS7	1.67247	2.4674	FALSE	FALSE	FALSE	FALSE	FALSE	FALSE
SOX10	GLDC	2.2245	2.00191	FALSE	TRUE	FALSE	FALSE	TRUE	FALSE
SOX10	GLI3	1.37642	1.93582	FALSE	FALSE	TRUE	FALSE	FALSE	TRUE
SOX10	GPC1	3.18707	2.10586	TRUE	FALSE	TRUE	FALSE	FALSE	TRUE
SOX10	GPD1L	1.41436	1.95782	FALSE	FALSE	FALSE	FALSE	FALSE	FALSE
SOX10	GPM6B	2.99009	3.04416	FALSE	FALSE	TRUE	FALSE	FALSE	TRUE
SOX10	GPR137B	1.21668	2.65287	FALSE	FALSE	FALSE	TRUE	FALSE	FALSE
SOX10	GPR146	1.18428	2.49498	FALSE	FALSE	FALSE	FALSE	FALSE	FALSE
SOX10	GRIK2	1.64272	3.03204	TRUE	FALSE	TRUE	TRUE	FALSE	TRUE
SOX10	GRIN2B	1.95449	1.52794	TRUE	FALSE	FALSE	TRUE	FALSE	TRUE
SOX10	HCN1	1.28087	0.909584	FALSE	TRUE	FALSE	FALSE	TRUE	FALSE
SOX10	HDDC2	0.692302	2.11106	TRUE	FALSE	FALSE	TRUE	FALSE	FALSE
SOX10	HOMER2	1.47752	0.949367	FALSE	TRUE	FALSE	FALSE	TRUE	FALSE
SOX10	HS3ST3A1	2.34186	2.61705	TRUE	FALSE	TRUE	TRUE	FALSE	TRUE
SOX10	HSBP1L1	0.808604	1.92704	FALSE	FALSE	FALSE	FALSE	FALSE	FALSE
SOX10	HSPA12A	2.64943	2.55996	FALSE	TRUE	TRUE	FALSE	TRUE	TRUE
SOX10	HSPG2	4.03559	2.10274	FALSE	FALSE	TRUE	FALSE	TRUE	TRUE
SOX10	HUNK	2.71773	2.37029	TRUE	FALSE	FALSE	TRUE	FALSE	FALSE
SOX10	ID4	3.36623	1.85543	FALSE	FALSE	FALSE	FALSE	TRUE	TRUE
SOX10	IFFO2	2.85377	2.99381	FALSE	FALSE	FALSE	FALSE	FALSE	FALSE
SOX10	IGSF11	1.93572	2.66609	TRUE	FALSE	TRUE	TRUE	FALSE	FALSE
SOX10	IGSF9B	2.66336	2.42688	FALSE	FALSE	TRUE	FALSE	FALSE	TRUE
SOX10	IL34	1.62902	2.67691	FALSE	TRUE	TRUE	FALSE	TRUE	TRUE
SOX10	INSC	1.40966	3.10088	TRUE	FALSE	FALSE	TRUE	FALSE	FALSE
SOX10	IQCJ-SCHIP1-AS1	3.78485	2.13131	FALSE	FALSE	FALSE	FALSE	FALSE	FALSE
SOX10	ISG20	1.86993	2.75331	FALSE	FALSE	FALSE	FALSE	FALSE	TRUE
SOX10	ITGA3	3.94226	2.54395	FALSE	FALSE	FALSE	FALSE	TRUE	FALSE
SOX10	ITGB4	2.77028	1.57318	FALSE	FALSE	TRUE	FALSE	FALSE	TRUE
SOX10	ITIH5	5.3482	2.43573	FALSE	FALSE	FALSE	FALSE	TRUE	FALSE
SOX10	KBTBD11	1.85338	1.58644	FALSE	FALSE	FALSE	FALSE	FALSE	FALSE
SOX10	KCNK12	2.2358	2.04558	FALSE	TRUE	FALSE	FALSE	TRUE	FALSE
SOX10	KIF19	3.21212	2.51226	FALSE	TRUE	FALSE	FALSE	TRUE	FALSE
SOX10	KIF1A	3.63186	2.58384	FALSE	TRUE	FALSE	FALSE	TRUE	FALSE
SOX10	KIF5C	2.03004	2.01719	TRUE	FALSE	FALSE	FALSE	FALSE	FALSE
SOX10	KIRREL3	2.17568	3.13042	FALSE	FALSE	TRUE	FALSE	FALSE	FALSE
SOX10	KLHL3	1.75928	1.84388	FALSE	TRUE	FALSE	FALSE	TRUE	TRUE
SOX10	KRBA1	1.63113	2.68437	FALSE	FALSE	FALSE	FALSE	FALSE	FALSE
SOX10	LAMA1	1.52312	1.76146	TRUE	FALSE	FALSE	TRUE	FALSE	FALSE
SOX10	LAMP5	1.79356	2.57068	TRUE	FALSE	FALSE	TRUE	FALSE	FALSE
SOX10	LATS2	1.88593	0.773403	FALSE	FALSE	FALSE	FALSE	FALSE	FALSE
SOX10	LGI1	1.46968	2.70812	TRUE	TRUE	FALSE	TRUE	TRUE	FALSE
SOX10	LGI4	3.1202	2.07092	TRUE	FALSE	TRUE	TRUE	FALSE	TRUE
SOX10	LIMS2	3.50595	2.14994	FALSE	TRUE	FALSE	FALSE	TRUE	FALSE
SOX10	LINC00092	1.84449	1.70106	FALSE	FALSE	FALSE	FALSE	FALSE	FALSE
SOX10	LINC00354	1.84479	2.50894	TRUE	FALSE	TRUE	TRUE	FALSE	TRUE
SOX10	LINC00511	1.39235	2.45623	TRUE	FALSE	TRUE	TRUE	FALSE	TRUE
SOX10	LINC01310	1.06308	2.95836	TRUE	FALSE	TRUE	TRUE	FALSE	FALSE
SOX10	LIPG	0.591958	2.32537	TRUE	FALSE	FALSE	TRUE	FALSE	FALSE
SOX10	LRCOL1	0.779224	1.29583	FALSE	FALSE	FALSE	TRUE	FALSE	FALSE
SOX10	LRRTM1	0.964886	2.57746	TRUE	FALSE	FALSE	TRUE	FALSE	FALSE
SOX10	MAL	2.10505	3.17767	FALSE	TRUE	TRUE	FALSE	TRUE	TRUE
SOX10	MAPK4	0.935398	1.81575	TRUE	FALSE	FALSE	TRUE	FALSE	FALSE
SOX10	MAPK8IP1	3.92424	1.73961	FALSE	TRUE	FALSE	FALSE	TRUE	FALSE
SOX10	MAPT	1.26201	2.13388	TRUE	FALSE	FALSE	TRUE	FALSE	FALSE
SOX10	MBP	3.24217	2.73214	FALSE	TRUE	FALSE	FALSE	TRUE	FALSE
SOX10	MFAP3L	1.58272	2.49166	TRUE	TRUE	FALSE	TRUE	TRUE	FALSE
SOX10	MFSD2A	1.53639	2.43511	TRUE	FALSE	FALSE	TRUE	FALSE	FALSE
SOX10	MICAL3	1.39037	2.63303	FALSE	TRUE	FALSE	TRUE	TRUE	FALSE
SOX10	MIR137HG	1.33386	2.43977	TRUE	FALSE	FALSE	TRUE	FALSE	FALSE
SOX10	MIR3142HG	0.617449	2.68352	TRUE	FALSE	FALSE	TRUE	FALSE	FALSE
SOX10	MKRN3	2.50611	2.35011	TRUE	FALSE	FALSE	TRUE	FALSE	FALSE
SOX10	MPP7	2.30775	2.9718	FALSE	FALSE	TRUE	FALSE	FALSE	TRUE
SOX10	MREG	1.02525	2.43026	FALSE	FALSE	FALSE	FALSE	FALSE	FALSE
SOX10	MSI2	0.548026	2.08908	TRUE	FALSE	FALSE	TRUE	FALSE	FALSE
SOX10	MT2A	1.70143	2.94134	FALSE	FALSE	FALSE	FALSE	TRUE	FALSE
SOX10	MTCL1	1.78143	2.67349	FALSE	FALSE	FALSE	TRUE	FALSE	FALSE
SOX10	MTURN	2.93942	3.67107	FALSE	FALSE	FALSE	FALSE	FALSE	TRUE
SOX10	NAPEPLD	1.12541	2.2729	TRUE	FALSE	FALSE	TRUE	FALSE	FALSE
SOX10	NCS1	1.18797	2.638	TRUE	FALSE	FALSE	TRUE	FALSE	FALSE
SOX10	NDST1	2.22511	2.31174	FALSE	FALSE	FALSE	FALSE	FALSE	FALSE
SOX10	NEDD9	1.05477	2.41317	FALSE	FALSE	FALSE	FALSE	TRUE	FALSE
SOX10	NFASC	1.55654	1.30793	FALSE	TRUE	FALSE	FALSE	TRUE	FALSE
SOX10	NKX6-2	1.94398	2.70112	TRUE	FALSE	FALSE	FALSE	FALSE	TRUE
SOX10	NLGN4X	2.27664	2.56892	TRUE	FALSE	TRUE	TRUE	FALSE	TRUE
SOX10	NR4A1	1.54445	0.767225	FALSE	FALSE	FALSE	FALSE	FALSE	FALSE
SOX10	NRARP	0.791792	1.03916	FALSE	FALSE	FALSE	FALSE	FALSE	FALSE
SOX10	NTM	1.44841	2.50514	FALSE	FALSE	TRUE	FALSE	FALSE	TRUE
SOX10	NUP205	1.04191	2.515	FALSE	FALSE	FALSE	FALSE	FALSE	FALSE
SOX10	OLFM1	1.74089	2.40857	FALSE	FALSE	TRUE	FALSE	FALSE	FALSE
SOX10	OPCML	1.15495	0.636675	FALSE	FALSE	TRUE	FALSE	FALSE	FALSE
SOX10	OPRK1	0.541337	1.97359	TRUE	FALSE	FALSE	TRUE	FALSE	FALSE
SOX10	PARD6G	3.19401	1.61217	FALSE	TRUE	FALSE	FALSE	TRUE	FALSE
SOX10	PAX3	2.64601	3.10334	FALSE	FALSE	FALSE	FALSE	TRUE	TRUE
SOX10	PCDH1	1.17986	3.0896	FALSE	FALSE	FALSE	FALSE	FALSE	FALSE
SOX10	PCDH17	2.30135	2.65936	TRUE	FALSE	FALSE	TRUE	FALSE	FALSE
SOX10	PCSK6	1.72174	2.09377	TRUE	TRUE	FALSE	TRUE	FALSE	FALSE
SOX10	PDK4	0.666507	2.08945	FALSE	FALSE	TRUE	FALSE	FALSE	FALSE
SOX10	PDLIM3	1.69144	2.11709	FALSE	FALSE	FALSE	FALSE	FALSE	TRUE
SOX10	PFKP	1.80823	2.16986	FALSE	FALSE	FALSE	FALSE	FALSE	FALSE
SOX10	PHGDH	0.596958	1.16976	FALSE	FALSE	FALSE	TRUE	FALSE	FALSE
SOX10	PIEZO2	2.06959	1.98537	FALSE	TRUE	FALSE	TRUE	TRUE	FALSE
SOX10	PIK3R3	1.89807	2.38579	FALSE	FALSE	FALSE	FALSE	FALSE	FALSE
SOX10	PLAT	3.77032	2.46841	FALSE	TRUE	FALSE	FALSE	TRUE	TRUE
SOX10	PMP22	1.42494	2.54312	FALSE	TRUE	FALSE	FALSE	TRUE	TRUE
SOX10	PODXL2	2.67247	1.48335	FALSE	TRUE	FALSE	FALSE	TRUE	FALSE
SOX10	POU3F1	4.60857	2.74025	FALSE	TRUE	FALSE	FALSE	TRUE	TRUE
SOX10	POU3F2	1.44698	2.55059	FALSE	TRUE	FALSE	TRUE	TRUE	FALSE
SOX10	POU3F3	1.29681	1.1881	FALSE	FALSE	FALSE	TRUE	FALSE	FALSE
SOX10	PPARGC1A	0.991083	1.02723	FALSE	FALSE	FALSE	FALSE	FALSE	FALSE
SOX10	PPP1R14C	1.06091	2.43938	TRUE	FALSE	FALSE	TRUE	FALSE	FALSE
SOX10	PPP2R2C	1.17213	2.33899	FALSE	FALSE	FALSE	TRUE	FALSE	FALSE
SOX10	PRDM16	1.54601	3.01874	FALSE	TRUE	TRUE	TRUE	TRUE	TRUE
SOX10	PREP	1.59741	2.38448	FALSE	FALSE	FALSE	TRUE	FALSE	FALSE
SOX10	PRIMA1	1.3661	2.68051	TRUE	FALSE	TRUE	TRUE	FALSE	TRUE
SOX10	PTN	2.72353	2.5212	TRUE	FALSE	FALSE	TRUE	FALSE	TRUE
SOX10	PTPRN2	1.31493	-1.67126	FALSE	TRUE	FALSE	FALSE	TRUE	FALSE
SOX10	PTPRZ1	1.07562	2.59716	TRUE	FALSE	FALSE	TRUE	FALSE	FALSE
SOX10	RALGDS	1.7561	2.81031	FALSE	FALSE	FALSE	FALSE	FALSE	FALSE
SOX10	RASGEF1A	3.03277	3.54696	FALSE	TRUE	TRUE	FALSE	TRUE	FALSE
SOX10	RCAN1	1.882	2.57596	FALSE	FALSE	FALSE	FALSE	FALSE	TRUE
SOX10	RELN	3.69522	2.80109	FALSE	TRUE	TRUE	FALSE	TRUE	TRUE
SOX10	S100A10	1.37639	2.0465	FALSE	FALSE	FALSE	FALSE	FALSE	TRUE
SOX10	SAMD5	1.61019	2.37045	TRUE	FALSE	TRUE	FALSE	FALSE	TRUE
SOX10	SAMMSON	1.08356	2.03213	TRUE	TRUE	FALSE	TRUE	FALSE	FALSE
SOX10	SCHIP1	1.48377	2.25588	TRUE	FALSE	FALSE	TRUE	FALSE	FALSE
SOX10	SCN7A	3.57459	1.27313	FALSE	FALSE	TRUE	FALSE	FALSE	TRUE
SOX10	SDC2	0.843431	0.803223	FALSE	FALSE	FALSE	FALSE	FALSE	FALSE
SOX10	SDC3	4.37199	3.37434	FALSE	TRUE	FALSE	FALSE	TRUE	TRUE
SOX10	SEC14L5	1.85275	2.11726	FALSE	TRUE	FALSE	FALSE	TRUE	FALSE
SOX10	SEMA3E	1.07504	1.85621	TRUE	FALSE	FALSE	TRUE	FALSE	FALSE
SOX10	SEMA7A	1.66911	2.44821	FALSE	FALSE	TRUE	FALSE	TRUE	FALSE
SOX10	SERPINA3	1.41844	1.46853	TRUE	FALSE	FALSE	FALSE	FALSE	TRUE
SOX10	SERPINE2	1.22893	2.13651	TRUE	FALSE	FALSE	FALSE	FALSE	FALSE
SOX10	SFXN5	3.14295	2.77442	FALSE	TRUE	FALSE	FALSE	TRUE	FALSE
SOX10	SH3PXD2A-AS1	3.51681	3.09088	FALSE	FALSE	FALSE	FALSE	FALSE	FALSE
SOX10	SH3PXD2B	2.33577	2.23407	FALSE	FALSE	FALSE	FALSE	FALSE	FALSE
SOX10	SHANK2	0.899928	2.19887	TRUE	FALSE	FALSE	TRUE	FALSE	FALSE
SOX10	SHC4	1.89019	2.65033	FALSE	TRUE	TRUE	FALSE	TRUE	TRUE
SOX10	SHISA9	0.654759	2.42338	TRUE	FALSE	FALSE	TRUE	FALSE	FALSE
SOX10	SLC13A3	3.06863	1.04968	FALSE	TRUE	FALSE	FALSE	TRUE	FALSE
SOX10	SLC1A4	2.1135	2.76803	TRUE	FALSE	FALSE	TRUE	FALSE	FALSE
SOX10	SLC20A2	1.5022	1.98385	FALSE	TRUE	FALSE	FALSE	TRUE	FALSE
SOX10	SLC22A15	2.1368	2.92999	FALSE	FALSE	FALSE	FALSE	FALSE	FALSE
SOX10	SLC25A13	0.900935	2.24264	FALSE	FALSE	FALSE	FALSE	FALSE	FALSE
SOX10	SLC25A18	1.80519	2.13231	TRUE	FALSE	FALSE	TRUE	FALSE	FALSE
SOX10	SLC9A3	2.39983	2.82554	FALSE	TRUE	TRUE	FALSE	TRUE	FALSE
SOX10	SLIT2	2.83382	2.08095	FALSE	FALSE	TRUE	FALSE	TRUE	TRUE
SOX10	SLITRK2	1.05136	2.56114	TRUE	FALSE	FALSE	TRUE	FALSE	FALSE
SOX10	SMOC1	1.08162	2.55661	TRUE	FALSE	FALSE	TRUE	FALSE	FALSE
SOX10	SMOX	1.75881	1.872	TRUE	FALSE	FALSE	FALSE	FALSE	FALSE
SOX10	SNCA	1.75365	2.95252	FALSE	FALSE	TRUE	TRUE	FALSE	FALSE
SOX10	SORCS3	1.9636	2.86343	FALSE	FALSE	TRUE	FALSE	FALSE	TRUE
SOX10	SOX7	1.11354	2.6993	FALSE	FALSE	FALSE	FALSE	FALSE	FALSE
SOX10	SOX8	3.82377	2.25935	FALSE	FALSE	FALSE	FALSE	TRUE	TRUE
SOX10	SPATA12	1.41273	1.12337	FALSE	FALSE	FALSE	TRUE	FALSE	FALSE
SOX10	SPC25	0.706809	1.88033	TRUE	FALSE	FALSE	TRUE	FALSE	FALSE
SOX10	SRL	3.71778	1.71162	FALSE	FALSE	FALSE	FALSE	FALSE	FALSE
SOX10	ST6GALNAC5	2.43092	2.56447	FALSE	FALSE	TRUE	FALSE	FALSE	TRUE
SOX10	ST8SIA2	1.23498	0.90032	FALSE	FALSE	FALSE	FALSE	FALSE	FALSE
SOX10	STK32A	1.97385	2.95483	TRUE	FALSE	TRUE	TRUE	FALSE	TRUE
SOX10	STON2	1.05192	2.00312	FALSE	TRUE	FALSE	FALSE	TRUE	FALSE
SOX10	STOX2	1.08816	2.342	TRUE	FALSE	TRUE	TRUE	FALSE	TRUE
SOX10	SV2B	2.12586	1.26441	TRUE	TRUE	FALSE	FALSE	TRUE	FALSE
SOX10	SYBU	0.700882	1.75942	TRUE	FALSE	FALSE	FALSE	FALSE	TRUE
SOX10	SYNM	2.64036	1.87971	FALSE	FALSE	FALSE	FALSE	FALSE	FALSE
SOX10	TALDO1	1.43563	2.6997	FALSE	FALSE	FALSE	FALSE	FALSE	FALSE
SOX10	TBC1D10A	1.48344	2.20909	TRUE	FALSE	FALSE	TRUE	FALSE	FALSE
SOX10	TBX2	2.95234	2.09373	FALSE	FALSE	FALSE	TRUE	FALSE	FALSE
SOX10	TC2N	1.24216	2.34239	FALSE	FALSE	FALSE	TRUE	FALSE	FALSE
SOX10	TCF7L1	1.59761	1.86022	TRUE	FALSE	FALSE	TRUE	FALSE	FALSE
SOX10	TEC	1.26206	2.71556	TRUE	FALSE	FALSE	TRUE	FALSE	FALSE
SOX10	THBS1	1.9637	0.801801	FALSE	FALSE	FALSE	FALSE	FALSE	FALSE
SOX10	THBS2	2.47706	1.79316	TRUE	FALSE	FALSE	FALSE	FALSE	FALSE
SOX10	TMC7	2.3359	3.11553	FALSE	TRUE	FALSE	FALSE	TRUE	FALSE
SOX10	TMEM132B	0.78491	2.71309	FALSE	FALSE	TRUE	TRUE	FALSE	TRUE
SOX10	TMEM45A	1.69913	0.805456	FALSE	FALSE	FALSE	FALSE	FALSE	FALSE
SOX10	TMPRSS5	1.59241	2.83316	FALSE	TRUE	FALSE	FALSE	TRUE	FALSE
SOX10	TMTC4	1.49553	2.32119	FALSE	FALSE	FALSE	TRUE	FALSE	FALSE
SOX10	TNFAIP2	1.8148	2.49372	FALSE	FALSE	FALSE	FALSE	FALSE	FALSE
SOX10	TNFRSF19	2.71585	1.77797	TRUE	FALSE	FALSE	FALSE	FALSE	FALSE
SOX10	TRAF1	1.31385	3.59346	FALSE	FALSE	FALSE	FALSE	FALSE	TRUE
SOX10	TSNARE1	2.38194	1.20279	FALSE	TRUE	FALSE	FALSE	TRUE	FALSE
SOX10	TSPAN11	1.36678	2.26061	TRUE	FALSE	FALSE	TRUE	FALSE	TRUE
SOX10	TSPAN5	2.54469	2.44327	FALSE	FALSE	TRUE	FALSE	FALSE	TRUE
SOX10	TSPAN8	1.2319	2.45216	TRUE	FALSE	FALSE	TRUE	FALSE	FALSE
SOX10	TUBB2B	3.50492	2.80316	FALSE	FALSE	FALSE	FALSE	FALSE	TRUE
SOX10	TWIST2	1.86785	0.803421	FALSE	FALSE	FALSE	FALSE	FALSE	FALSE
SOX10	TXNL4B	1.73374	2.4307	FALSE	FALSE	FALSE	FALSE	FALSE	TRUE
SOX10	WWC1	0.912461	1.74835	TRUE	FALSE	FALSE	TRUE	FALSE	FALSE
SOX10	ZNF536	2.17327	2.69745	FALSE	TRUE	TRUE	FALSE	TRUE	TRUE

### Sheet: SPI1
TF	Regulated_gene	Enrichment.log10P	Corr.log10P	SG_Mac_marker	DRG_Mac_marker
SPI1	ABCA7	27.0414	1.91764	TRUE	TRUE
SPI1	ABCC4	17.5519	2.074	TRUE	TRUE
SPI1	ABCG1	25.159	1.58622	TRUE	TRUE
SPI1	ABI3	20.5973	1.84707	TRUE	TRUE
SPI1	ACSL1	19.3429	2.13663	TRUE	TRUE
SPI1	ACVRL1	1.07703	0.999936	FALSE	FALSE
SPI1	ADAP2	19.6572	2.26138	TRUE	TRUE
SPI1	ADGRE5	22.1064	1.6218	FALSE	FALSE
SPI1	ALOX15B	17.0232	2.04153	TRUE	TRUE
SPI1	ALOX5	18.1274	2.31703	TRUE	TRUE
SPI1	ALOX5AP	18.5537	1.95089	TRUE	TRUE
SPI1	AMPD3	19.5118	2.05876	TRUE	TRUE
SPI1	ARHGAP22	21.0424	2.07747	TRUE	TRUE
SPI1	ARHGAP25	19.4111	2.11851	TRUE	TRUE
SPI1	ARRB2	18.6811	1.90568	TRUE	TRUE
SPI1	ARRDC2	16.5509	1.71166	TRUE	TRUE
SPI1	ATF6	18.3478	1.98451	TRUE	TRUE
SPI1	ATOH8	5.11833	1.31669	FALSE	FALSE
SPI1	ATP1A3	10.2752	1.41262	FALSE	FALSE
SPI1	AXL	21.7526	2.25829	TRUE	TRUE
SPI1	B3GNT5	19.811	2.31536	TRUE	TRUE
SPI1	BCAT1	23.8639	2.2216	TRUE	TRUE
SPI1	BCL11B	7.77092	0.727956	FALSE	FALSE
SPI1	BCL3	9.71465	1.06282	FALSE	FALSE
SPI1	C1orf162	17.8398	2.15736	TRUE	TRUE
SPI1	C3	19.0632	1.75773	TRUE	TRUE
SPI1	C5AR1	19.9562	2.32627	TRUE	TRUE
SPI1	CACNB4	16.3213	1.92252	TRUE	TRUE
SPI1	CACUL1	18.6059	2.15347	TRUE	TRUE
SPI1	CASP10	20.5101	1.70446	TRUE	TRUE
SPI1	CBFA2T3	21.677	1.99566	TRUE	TRUE
SPI1	CCL4	16.731	1.82601	TRUE	TRUE
SPI1	CCL4L2	16.4368	2.06337	TRUE	TRUE
SPI1	CD14	17.8206	2.37545	TRUE	TRUE
SPI1	CD300A	25.7057	1.80062	TRUE	TRUE
SPI1	CD55	9.87796	1.62748	FALSE	FALSE
SPI1	CD69	17.8945	1.8218	FALSE	TRUE
SPI1	CD83	19.7779	2.2405	TRUE	TRUE
SPI1	CD86	21.5599	2.2327	TRUE	TRUE
SPI1	CD93	15.7329	1.87667	TRUE	TRUE
SPI1	CDCP1	20.0383	1.97421	TRUE	TRUE
SPI1	CDKN1A	12.2504	1.75059	TRUE	TRUE
SPI1	CEACAM21	21.2048	1.85966	TRUE	TRUE
SPI1	CHST15	15.6562	2.21712	TRUE	TRUE
SPI1	CHSY1	11.4406	1.85415	FALSE	FALSE
SPI1	CIITA	17.1466	2.1535	TRUE	TRUE
SPI1	CLEC10A	14.417	2.25799	TRUE	TRUE
SPI1	CLEC7A	18.609	2.17123	TRUE	TRUE
SPI1	COLEC12	25.7091	1.85861	TRUE	FALSE
SPI1	CPVL	21.7353	1.96765	TRUE	TRUE
SPI1	CSF2RA	16.7176	2.00978	TRUE	TRUE
SPI1	CTSB	20.3148	2.36206	TRUE	TRUE
SPI1	CTSH	18.9556	1.97679	TRUE	TRUE
SPI1	CXorf21	19.074	2.21999	TRUE	TRUE
SPI1	CYBA	26.5711	1.97003	TRUE	TRUE
SPI1	CYTH4	18.0629	2.00406	TRUE	TRUE
SPI1	CYTIP	16.2757	1.94239	FALSE	TRUE
SPI1	DAB2	26.0495	1.59329	TRUE	TRUE
SPI1	DAPK1	23.6288	2.00226	TRUE	TRUE
SPI1	DENND3	17.1737	1.93216	TRUE	TRUE
SPI1	DOCK10	19.4782	2.02339	TRUE	TRUE
SPI1	DOCK8	19.0043	1.85705	TRUE	TRUE
SPI1	DUSP1	10.7576	1.38165	TRUE	TRUE
SPI1	DUSP10	17.9109	1.80064	TRUE	TRUE
SPI1	DUSP5	2.21244	0.869607	FALSE	FALSE
SPI1	EMP1	0.757665	-1.80345	FALSE	FALSE
SPI1	ENG	4.60621	1.44658	FALSE	FALSE
SPI1	ENTPD1	18.669	1.93981	TRUE	TRUE
SPI1	EPB41L2	21.7587	2.08432	FALSE	TRUE
SPI1	EPB41L3	19.0072	2.18248	TRUE	TRUE
SPI1	ERG	2.39835	0.996387	FALSE	FALSE
SPI1	ETS2	17.2169	1.74429	TRUE	TRUE
SPI1	F13A1	25.9825	2.21778	TRUE	TRUE
SPI1	FAM149A	18.1048	2.11803	TRUE	TRUE
SPI1	FAM78A	15.8298	1.72744	TRUE	TRUE
SPI1	FAR2	21.9291	1.83707	TRUE	TRUE
SPI1	FCGBP	27.6572	1.97157	TRUE	TRUE
SPI1	FCGR2A	21.3566	2.16655	TRUE	TRUE
SPI1	FCHO1	18.4974	1.83883	TRUE	TRUE
SPI1	FCHSD2	19.9785	1.86309	TRUE	TRUE
SPI1	FHAD1	23.1225	2.07238	TRUE	TRUE
SPI1	FKBP5	13.9223	1.39356	FALSE	FALSE
SPI1	FLI1	24.6118	1.8761	TRUE	TRUE
SPI1	FLT1	2.2651	1.67254	FALSE	FALSE
SPI1	FLT4	2.39835	0.940809	FALSE	FALSE
SPI1	FLVCR2	0.648819	1.36966	FALSE	FALSE
SPI1	FOS	23.6551	2.02001	TRUE	TRUE
SPI1	FPR3	18.9158	2.40469	TRUE	TRUE
SPI1	GIMAP5	13.1087	1.67046	TRUE	TRUE
SPI1	GIMAP8	25.601	1.88306	TRUE	TRUE
SPI1	GLIPR2	21.292	1.76165	FALSE	TRUE
SPI1	GLRX	22.317	1.88545	TRUE	FALSE
SPI1	GNA15	24.8564	1.9225	TRUE	TRUE
SPI1	GPAT3	18.4158	1.86371	TRUE	TRUE
SPI1	GPCPD1	20.7384	2.17136	TRUE	TRUE
SPI1	GPR183	17.4741	1.91758	TRUE	TRUE
SPI1	GPRIN3	17.9154	1.8683	TRUE	TRUE
SPI1	GRAMD4	15.3073	2.20989	TRUE	TRUE
SPI1	H2AFY	15.2041	1.85693	TRUE	TRUE
SPI1	HCK	19.4598	2.28984	TRUE	TRUE
SPI1	HERPUD1	21.953	1.91932	TRUE	TRUE
SPI1	HIST1H1C	10.9153	1.23574	TRUE	TRUE
SPI1	HIST1H1D	21.9191	1.57695	TRUE	TRUE
SPI1	HIST1H1E	11.4685	1.38634	TRUE	TRUE
SPI1	HK2	22.1956	2.10687	TRUE	TRUE
SPI1	HLA-DPB1	19.2243	2.10641	TRUE	TRUE
SPI1	HLA-DQB1	12.172	1.80011	TRUE	TRUE
SPI1	HLA-DRB1	10.5809	1.93193	TRUE	TRUE
SPI1	HMOX1	20.4931	2.0964	TRUE	TRUE
SPI1	HRH1	0.744457	1.0155	TRUE	FALSE
SPI1	ICAM2	2.96999	1.27055	FALSE	FALSE
SPI1	ID1	1.08459	-2.41261	FALSE	FALSE
SPI1	IFITM10	18.1213	2.07456	TRUE	TRUE
SPI1	IFNGR1	17.2475	1.78205	TRUE	TRUE
SPI1	IGF1	20.3033	1.95788	TRUE	TRUE
SPI1	IKZF1	15.9455	1.98306	TRUE	TRUE
SPI1	IL10RA	20.9648	2.2699	TRUE	TRUE
SPI1	IL18	23.6336	1.96615	TRUE	TRUE
SPI1	IL1R1	1.36008	1.03177	FALSE	FALSE
SPI1	IL1R2	19.548	2.25704	TRUE	TRUE
SPI1	IL21R	20.3717	1.84721	TRUE	TRUE
SPI1	IL4R	19.9373	1.76948	TRUE	TRUE
SPI1	INPP5D	20.1257	1.92594	TRUE	TRUE
SPI1	IRF8	23.5802	1.75259	TRUE	TRUE
SPI1	ITGAX	19.6292	2.22136	TRUE	TRUE
SPI1	ITGB2	17.2076	2.01967	TRUE	TRUE
SPI1	ITGB5	23.1997	1.89788	TRUE	TRUE
SPI1	JAG2	2.61453	1.68142	FALSE	TRUE
SPI1	KCNC3	17.5278	1.74288	TRUE	TRUE
SPI1	KCNG2	21.354	2.31021	TRUE	TRUE
SPI1	KCNIP1	19.7223	2.09265	TRUE	TRUE
SPI1	KLF2	2.30709	1.10111	FALSE	FALSE
SPI1	KLF6	9.7224	0.674092	FALSE	FALSE
SPI1	KLHL6	16.862	1.92783	TRUE	TRUE
SPI1	LAIR1	19.4127	2.28921	TRUE	TRUE
SPI1	LCP2	24.4657	1.70722	TRUE	TRUE
SPI1	LGMN	27.5046	2.04456	TRUE	TRUE
SPI1	LILRB2	27.6771	2.22888	TRUE	TRUE
SPI1	LINC01094	19.9566	2.27243	TRUE	TRUE
SPI1	LINC01356	17.1662	2.17836	TRUE	TRUE
SPI1	LRRC32	4.81776	1.44723	FALSE	FALSE
SPI1	LRRFIP1	15.517	1.7474	TRUE	TRUE
SPI1	LRRK1	20.4596	2.0313	TRUE	TRUE
SPI1	LSP1	19.1761	1.30691	FALSE	TRUE
SPI1	LYN	21.4104	2.1511	TRUE	TRUE
SPI1	LYVE1	25.2231	2.06721	TRUE	TRUE
SPI1	MACC1	19.8121	2.29883	TRUE	TRUE
SPI1	MAFB	26.1761	1.849	TRUE	TRUE
SPI1	MARCH1	15.1452	2.2762	TRUE	TRUE
SPI1	MAST1	3.93368	0.965429	FALSE	FALSE
SPI1	MBP	12.3506	1.70343	FALSE	FALSE
SPI1	MEF2C	11.0466	2.02354	TRUE	TRUE
SPI1	METRNL	18.575	1.86149	TRUE	TRUE
SPI1	MGLL	0.907901	1.1051	FALSE	FALSE
SPI1	MICAL2	2.62745	1.15631	FALSE	TRUE
SPI1	MLXIPL	18.6639	2.05864	TRUE	TRUE
SPI1	MRC1	22.7853	2.23457	TRUE	TRUE
SPI1	MS4A7	17.935	2.34351	TRUE	TRUE
SPI1	MYH9	2.048	1.13089	FALSE	FALSE
SPI1	NCF2	20.3433	2.34498	TRUE	TRUE
SPI1	NCMAP	14.6052	2.22692	FALSE	FALSE
SPI1	NINJ2	11.7101	1.80332	TRUE	TRUE
SPI1	NLRP3	21.8397	2.28153	TRUE	TRUE
SPI1	OAZ1	23.3057	1.99413	TRUE	FALSE
SPI1	P2RY8	15.7348	1.87016	TRUE	TRUE
SPI1	PALMD	0.747278	-1.55212	FALSE	FALSE
SPI1	PAPOLG	24.8577	2.15436	TRUE	TRUE
SPI1	PARVG	15.0199	1.93284	TRUE	TRUE
SPI1	PDGFB	11.2162	2.09875	TRUE	TRUE
SPI1	PIK3AP1	19.7318	2.11458	TRUE	TRUE
SPI1	PIK3R5	21.4414	2.1325	TRUE	TRUE
SPI1	PILRA	23.995	2.1694	TRUE	TRUE
SPI1	PIM1	21.1486	1.8791	TRUE	TRUE
SPI1	PIP4K2A	20.5583	1.7152	FALSE	TRUE
SPI1	PLAU	16.6498	1.6206	TRUE	TRUE
SPI1	PLCG2	17.3771	1.96191	TRUE	TRUE
SPI1	PLXNA2	2.18658	1.35402	FALSE	FALSE
SPI1	PLXNC1	17.9029	2.05219	TRUE	TRUE
SPI1	PPARD	19.7625	2.10163	TRUE	TRUE
SPI1	PREX2	0.86611	-1.42231	FALSE	FALSE
SPI1	PRKCB	22.476	2.03304	TRUE	TRUE
SPI1	PRR5	17.1486	1.78246	TRUE	TRUE
SPI1	PSD4	21.0516	2.02072	TRUE	TRUE
SPI1	PTAFR	27.0578	2.06058	TRUE	TRUE
SPI1	PTPRC	18.0634	2.05214	TRUE	TRUE
SPI1	RAB20	3.60896	0.603966	TRUE	TRUE
SPI1	RAMP1	10.6406	1.61289	FALSE	FALSE
SPI1	RAPGEF1	19.2764	1.82429	TRUE	TRUE
SPI1	RASSF2	23.3724	1.77451	TRUE	TRUE
SPI1	RASSF5	20.4418	1.46192	TRUE	TRUE
SPI1	RCSD1	20.3137	1.7814	TRUE	TRUE
SPI1	REL	22.4791	1.86051	TRUE	TRUE
SPI1	RFTN1	1.01266	0.824189	FALSE	FALSE
SPI1	RFX2	5.99001	1.4152	FALSE	FALSE
SPI1	RGS1	19.5658	1.9729	TRUE	TRUE
SPI1	RGS10	24.5066	1.75964	TRUE	TRUE
SPI1	RHBDF2	21.8461	2.15713	TRUE	TRUE
SPI1	RHOH	15.6824	1.83999	TRUE	TRUE
SPI1	RIN3	17.7145	2.07302	TRUE	TRUE
SPI1	RNF144B	22.9551	1.90018	TRUE	TRUE
SPI1	RUNX1	18.9078	2.12729	TRUE	TRUE
SPI1	SAMSN1	19.2563	2.02758	TRUE	TRUE
SPI1	SASH3	16.8287	1.73479	TRUE	TRUE
SPI1	SEMA6B	6.02549	1.58563	TRUE	TRUE
SPI1	SH2B3	17.0114	1.97255	TRUE	TRUE
SPI1	SH3TC1	19.2314	1.87579	TRUE	TRUE
SPI1	SHB	3.341	0.853914	FALSE	FALSE
SPI1	SIGLEC10	20.853	2.31666	TRUE	TRUE
SPI1	SIGLEC9	21.9568	2.19398	TRUE	TRUE
SPI1	SLA	21.0186	2.2694	TRUE	TRUE
SPI1	SLC16A3	20.0815	2.04941	TRUE	TRUE
SPI1	SLC20A1	14.4102	1.55109	TRUE	FALSE
SPI1	SLC22A23	12.6557	1.93807	FALSE	TRUE
SPI1	SLC25A19	19.1721	1.94462	TRUE	TRUE
SPI1	SLC39A10	19.9606	1.86359	TRUE	FALSE
SPI1	SLC45A4	28.7932	1.93544	TRUE	TRUE
SPI1	SLC6A6	13.7449	1.55751	TRUE	TRUE
SPI1	SLC7A5	22.0037	1.79587	TRUE	TRUE
SPI1	SLC8A1	21.2328	2.06755	TRUE	TRUE
SPI1	SLCO4A1	8.27006	1.35336	FALSE	FALSE
SPI1	SMAP2	17.7052	2.19686	TRUE	TRUE
SPI1	SNX10	17.7488	1.923	TRUE	TRUE
SPI1	SOCS6	18.1064	2.28124	TRUE	TRUE
SPI1	SPI1	21.6854	1.82376	TRUE	TRUE
SPI1	SRGN	18.1886	1.76179	TRUE	TRUE
SPI1	SULF2	10.9497	1.3294	FALSE	FALSE
SPI1	SWAP70	9.23095	1.87809	FALSE	TRUE
SPI1	SYK	18.7951	2.32794	TRUE	TRUE
SPI1	SYT17	18.644	2.02641	TRUE	TRUE
SPI1	TAB2	19.2125	2.38474	TRUE	TRUE
SPI1	TAGAP	20.5004	1.85322	TRUE	TRUE
SPI1	TAL1	8.10409	2.04203	TRUE	TRUE
SPI1	TBC1D1	18.5161	1.96907	TRUE	TRUE
SPI1	TBC1D14	23.1426	2.2262	TRUE	TRUE
SPI1	TES	14.7843	0.77688	FALSE	FALSE
SPI1	TGFB1	25.398	1.76319	TRUE	TRUE
SPI1	TGFBR1	19.4538	1.83331	TRUE	TRUE
SPI1	THEMIS2	18.6729	2.32099	TRUE	TRUE
SPI1	TLR2	19.2296	2.17094	TRUE	TRUE
SPI1	TMEM163	23.1889	2.1293	TRUE	TRUE
SPI1	TNFRSF1B	20.4299	1.88312	TRUE	TRUE
SPI1	TNFSF8	19.7171	2.02565	TRUE	TRUE
SPI1	TRABD2A	14.047	0.93764	FALSE	FALSE
SPI1	TREML1	22.5908	2.14075	TRUE	TRUE
SPI1	TRG-AS1	20.0207	1.87174	FALSE	TRUE
SPI1	TYMP	18.7795	1.99326	TRUE	TRUE
SPI1	UCP2	18.4742	2.19613	TRUE	TRUE
SPI1	USP3	19.2177	1.77639	TRUE	TRUE
SPI1	VASH1	11.8517	1.96696	TRUE	TRUE
SPI1	VIPR1	20.1601	1.87058	TRUE	TRUE
SPI1	VSIG4	17.6341	2.16456	TRUE	TRUE
SPI1	VWF	3.30441	1.35621	FALSE	FALSE
SPI1	WDFY4	17.0121	2.1277	TRUE	TRUE
SPI1	XYLT1	19.2431	1.30864	FALSE	FALSE
SPI1	ZNF710	20.5129	2.03541	TRUE	TRUE
SPI1	A2M	28.8735	1.53533	FALSE	FALSE
SPI1	ABCC5	29.6939	1.57625	FALSE	FALSE
SPI1	ACTR3	37.4728	1.64948	FALSE	TRUE
SPI1	ADAM28	41.4371	1.62871	TRUE	TRUE
SPI1	ADCY7	35.6336	1.56033	TRUE	TRUE
SPI1	ADGRE1	20.3917	1.69528	TRUE	TRUE
SPI1	ADRB2	20.083	1.53349	TRUE	TRUE
SPI1	ADTRP	4.76081	0.894537	FALSE	FALSE
SPI1	AGFG1	20.1278	1.6287	TRUE	TRUE
SPI1	AKIRIN2	31.4055	1.18075	FALSE	FALSE
SPI1	ANKRD55	29.4889	1.39448	FALSE	FALSE
SPI1	ANXA2R	8.30695	1.2768	FALSE	FALSE
SPI1	AP1B1	29.2324	1.67615	TRUE	TRUE
SPI1	APBB1IP	44.2134	1.59093	TRUE	TRUE
SPI1	AREG	13.864	1.30933	TRUE	TRUE
SPI1	ARHGAP18	43.4381	1.52597	TRUE	TRUE
SPI1	ARHGAP27	24.9569	1.49132	TRUE	TRUE
SPI1	ARL4C	7.46367	1.39796	TRUE	TRUE
SPI1	ASB2	19.8634	1.48	FALSE	FALSE
SPI1	ATG7	27.569	1.29302	TRUE	TRUE
SPI1	ATP11C	21.3693	1.62296	FALSE	TRUE
SPI1	ATP2A3	0.77683	0.956057	FALSE	FALSE
SPI1	B3GNTL1	19.247	1.62307	TRUE	TRUE
SPI1	B4GALT1	13.1562	1.18419	TRUE	TRUE
SPI1	BASP1	30.5455	1.51557	TRUE	TRUE
SPI1	BCL11A	21.5841	1.68966	TRUE	TRUE
SPI1	BCL2A1	38.284	1.47336	TRUE	TRUE
SPI1	BIN1	20.0469	1.4434	TRUE	TRUE
SPI1	BLNK	36.8331	1.70203	TRUE	TRUE
SPI1	BTBD11	11.317	1.07487	TRUE	FALSE
SPI1	BTBD7	40.2316	1.65471	FALSE	FALSE
SPI1	C12orf42	33.9084	1.66614	TRUE	TRUE
SPI1	C12orf75	13.3644	1.33524	TRUE	TRUE
SPI1	C20orf197	21.288	1.72808	TRUE	TRUE
SPI1	C22orf34	0.825161	1.36937	TRUE	TRUE
SPI1	C3AR1	38.3338	1.68499	TRUE	TRUE
SPI1	C7orf33	14.1943	1.66771	FALSE	TRUE
SPI1	C9orf72	32.8665	1.73605	TRUE	TRUE
SPI1	CA4	4.38547	1.00797	FALSE	FALSE
SPI1	CAMKK1	12.4652	1.31076	TRUE	TRUE
SPI1	CARD11	20.0121	1.5449	TRUE	TRUE
SPI1	CASP8	12.7279	1.4318	TRUE	TRUE
SPI1	CASS4	39.1371	1.6618	TRUE	TRUE
SPI1	CCDC170	25.2275	1.64753	TRUE	TRUE
SPI1	CCL20	22.7423	1.44835	FALSE	FALSE
SPI1	CCL3	23.6943	1.50918	TRUE	TRUE
SPI1	CCL5	1.97151	1.33835	FALSE	FALSE
SPI1	CCND1	6.35233	1.65011	TRUE	TRUE
SPI1	CCR1	26.3201	1.56931	TRUE	TRUE
SPI1	CCR5	20.1965	1.44278	TRUE	TRUE
SPI1	CCR6	9.97148	1.36362	FALSE	FALSE
SPI1	CD163	41.9667	1.60243	TRUE	TRUE
SPI1	CD2	1.39021	1.3978	FALSE	FALSE
SPI1	CD200R1	25.882	1.66097	TRUE	TRUE
SPI1	CD209	46.4383	1.60841	TRUE	TRUE
SPI1	CD28	22.3131	1.4306	FALSE	FALSE
SPI1	CD300C	33.414	1.58803	FALSE	TRUE
SPI1	CD300E	44.5264	1.68104	FALSE	TRUE
SPI1	CD33	28.1885	1.63406	TRUE	TRUE
SPI1	CD36	15.5425	1.32324	FALSE	FALSE
SPI1	CD38	14.7557	0.862181	FALSE	TRUE
SPI1	CD3E	1.7662	0.961803	FALSE	FALSE
SPI1	CD48	25.7677	1.46054	FALSE	TRUE
SPI1	CD5	2.67093	1.49271	FALSE	FALSE
SPI1	CD58	34.7619	1.53968	TRUE	TRUE
SPI1	CD5L	34.3125	1.70225	FALSE	TRUE
SPI1	CD6	1.75784	1.41408	FALSE	FALSE
SPI1	CD70	24.3532	1.47186	FALSE	FALSE
SPI1	CD84	32.7278	1.57604	TRUE	TRUE
SPI1	CD8A	1.35022	1.44622	FALSE	FALSE
SPI1	CD99	6.09372	0.918607	FALSE	FALSE
SPI1	CDC42SE2	18.0625	1.59411	TRUE	TRUE
SPI1	CEBPA	34.3069	1.69105	TRUE	TRUE
SPI1	CHI3L1	9.39929	1.12728	FALSE	FALSE
SPI1	CHST2	23.3583	1.32916	FALSE	FALSE
SPI1	CKLF	49.1705	1.66536	TRUE	TRUE
SPI1	CLEC12A	33.2718	1.55552	TRUE	TRUE
SPI1	CLEC4E	31.6188	1.64203	TRUE	TRUE
SPI1	CLEC5A	34.1298	1.73237	TRUE	TRUE
SPI1	CMIP	32.4177	1.63468	TRUE	TRUE
SPI1	CPEB4	31.5225	1.67197	TRUE	TRUE
SPI1	CPM	25.1774	1.50341	TRUE	TRUE
SPI1	CRHBP	20.4145	1.60905	TRUE	TRUE
SPI1	CRTAM	1.56669	0.638153	FALSE	FALSE
SPI1	CRYL1	24.0733	1.3684	TRUE	TRUE
SPI1	CSF1R	27.6287	1.69822	TRUE	TRUE
SPI1	CSGALNACT2	29.9072	1.56462	FALSE	FALSE
SPI1	CTLA4	30.7787	1.49566	FALSE	FALSE
SPI1	CTSC	23.8768	1.45078	TRUE	TRUE
SPI1	CTSD	37.3122	1.65453	FALSE	FALSE
SPI1	CTSL	13.8953	1.26278	FALSE	TRUE
SPI1	CTSS	31.3493	1.61687	TRUE	TRUE
SPI1	CTTNBP2	33.1536	1.62194	TRUE	TRUE
SPI1	CX3CR1	49.6012	1.45491	TRUE	TRUE
SPI1	CXADR	26.1623	1.48302	TRUE	TRUE
SPI1	CXCL3	15.8613	1.13769	FALSE	TRUE
SPI1	CXCL8	5.68234	0.942865	FALSE	FALSE
SPI1	CXCR4	15.054	1.58715	TRUE	TRUE
SPI1	CYBB	40.8335	1.62786	TRUE	TRUE
SPI1	DAGLA	7.98762	1.31618	FALSE	FALSE
SPI1	DAGLB	40.5701	1.62625	TRUE	TRUE
SPI1	DCSTAMP	36.736	1.60049	FALSE	FALSE
SPI1	DDX3X	29.9444	1.67986	FALSE	TRUE
SPI1	DHRS9	41.8453	1.64311	FALSE	TRUE
SPI1	DMXL1	34.1755	1.45163	FALSE	FALSE
SPI1	DNAH17	32.5293	1.55979	TRUE	TRUE
SPI1	DNAJC13	42.2995	1.49571	TRUE	TRUE
SPI1	DOCK11	30.0489	1.5464	TRUE	TRUE
SPI1	DOCK2	32.3069	1.59902	TRUE	TRUE
SPI1	DOCK4	32.2581	1.77833	TRUE	TRUE
SPI1	DPP4	6.64609	0.997297	FALSE	FALSE
SPI1	DRAM1	15.7761	1.46607	TRUE	TRUE
SPI1	DTHD1	5.29486	1.59932	FALSE	FALSE
SPI1	DTNB	25.648	1.68027	TRUE	TRUE
SPI1	DUSP22	30.265	1.45819	TRUE	TRUE
SPI1	DUSP27	31.7445	1.66477	TRUE	TRUE
SPI1	EDEM1	35.5635	1.51985	FALSE	TRUE
SPI1	EFHD2	28.6285	1.48631	TRUE	TRUE
SPI1	EGFL7	1.0312	1.46436	FALSE	FALSE
SPI1	EMB	18.9206	1.57834	TRUE	TRUE
SPI1	EREG	9.98533	1.22398	FALSE	TRUE
SPI1	ERMAP	24.9237	1.68328	TRUE	TRUE
SPI1	ETV5	16.7349	1.77366	TRUE	TRUE
SPI1	EYA3	35.7198	1.63524	FALSE	FALSE
SPI1	FAM102B	30.5339	1.46059	TRUE	TRUE
SPI1	FAM118A	21.4785	1.29532	TRUE	TRUE
SPI1	FAM177B	32.6107	1.67187	TRUE	TRUE
SPI1	FAM49A	31.6121	1.61093	TRUE	TRUE
SPI1	FAM89A	14.5621	1.06074	FALSE	FALSE
SPI1	FASLG	1.89892	1.46376	FALSE	FALSE
SPI1	FCAR	22.9719	1.6939	TRUE	TRUE
SPI1	FCGR1A	30.1937	1.65288	TRUE	TRUE
SPI1	FCGR1B	16.9054	1.64065	TRUE	TRUE
SPI1	FGL2	36.0935	1.7431	TRUE	TRUE
SPI1	FLT3	31.6617	1.65434	TRUE	TRUE
SPI1	FUCA1	26.5367	1.71166	TRUE	TRUE
SPI1	G0S2	9.89552	1.25435	FALSE	FALSE
SPI1	GALM	31.1071	1.51783	TRUE	TRUE
SPI1	GK	22.1141	1.70993	TRUE	TRUE
SPI1	GLDN	22.3831	1.73722	TRUE	TRUE
SPI1	GLT1D1	22.5075	1.67504	TRUE	TRUE
SPI1	GNA12	32.6849	1.47327	FALSE	FALSE
SPI1	GNLY	23.421	1.52434	FALSE	FALSE
SPI1	GPR68	1.49501	1.26913	FALSE	FALSE
SPI1	GZMB	1.20407	1.20786	FALSE	FALSE
SPI1	H3F3A	32.2873	1.59688	TRUE	TRUE
SPI1	HACD4	30.2839	1.58317	TRUE	TRUE
SPI1	HAMP	37.4342	1.58451	TRUE	TRUE
SPI1	HAVCR2	27.2612	1.56394	TRUE	TRUE
SPI1	HBEGF	24.8424	1.65198	TRUE	TRUE
SPI1	HCLS1	47.5519	1.60914	TRUE	TRUE
SPI1	HIST1H1B	17.674	1.479	TRUE	TRUE
SPI1	HLA-DRA	35.5074	1.66617	TRUE	TRUE
SPI1	HLX	2.20557	1.10071	TRUE	TRUE
SPI1	HPGDS	33.0782	1.65247	TRUE	TRUE
SPI1	HPSE	34.2459	1.54706	TRUE	TRUE
SPI1	HRH2	35.5213	1.67334	TRUE	TRUE
SPI1	HS3ST1	28.6574	1.55058	TRUE	TRUE
SPI1	HSBP1	45.0651	1.68058	FALSE	FALSE
SPI1	HSD17B4	31.1332	1.65207	FALSE	FALSE
SPI1	ICA1	24.1869	1.54997	TRUE	TRUE
SPI1	IFI30	38.1322	1.53025	TRUE	TRUE
SPI1	IFNGR2	30.8431	1.77903	FALSE	TRUE
SPI1	IFNLR1	15.9133	1.50946	TRUE	TRUE
SPI1	IGSF21	25.7562	1.73914	TRUE	TRUE
SPI1	IGSF6	37.9746	1.62482	TRUE	TRUE
SPI1	IL10	31.7036	1.55927	TRUE	TRUE
SPI1	IL12RB2	1.404	1.47909	TRUE	TRUE
SPI1	IL13RA1	34.8213	1.69817	TRUE	TRUE
SPI1	IL15	23.8486	1.57367	TRUE	TRUE
SPI1	IL15RA	26.4438	1.42102	TRUE	TRUE
SPI1	IL17RA	32.6838	1.64396	TRUE	TRUE
SPI1	IL18R1	1.64405	0.808791	TRUE	TRUE
SPI1	IL19	25.2532	1.47217	FALSE	TRUE
SPI1	IL1B	38.5838	1.62326	TRUE	TRUE
SPI1	IL1RAP	20.1704	1.3745	TRUE	TRUE
SPI1	IL2RA	14.6957	1.51597	TRUE	TRUE
SPI1	IL32	15.5707	1.31834	FALSE	FALSE
SPI1	IL6R	24.5087	1.31839	TRUE	TRUE
SPI1	INPP4A	32.3609	1.55846	TRUE	TRUE
SPI1	INSIG2	30.4145	1.41415	FALSE	FALSE
SPI1	IRAK2	15.1369	1.53974	TRUE	FALSE
SPI1	IRAK3	16.2983	1.42857	TRUE	TRUE
SPI1	IRF5	32.7688	1.58952	TRUE	TRUE
SPI1	ITGA5	15.8862	1.30929	TRUE	TRUE
SPI1	ITGA9	15.5658	1.35329	TRUE	TRUE
SPI1	ITGAM	28.1758	1.58711	TRUE	TRUE
SPI1	ITPR1	22.9731	1.57102	TRUE	TRUE
SPI1	JAML	21.1148	1.48105	TRUE	TRUE
SPI1	KCNJ15	11.4108	1.20084	FALSE	FALSE
SPI1	KCNJ5	30.7208	1.58923	TRUE	TRUE
SPI1	KCNK10	20.9809	1.67373	TRUE	TRUE
SPI1	KCNK13	29.9819	1.77115	TRUE	TRUE
SPI1	KCNQ3	30.6135	1.66655	TRUE	TRUE
SPI1	KDM4C	30.4455	1.47488	FALSE	FALSE
SPI1	LAPTM5	46.2471	1.6268	TRUE	TRUE
SPI1	LAT2	30.902	1.60095	TRUE	TRUE
SPI1	LCP1	20.4429	1.61161	TRUE	TRUE
SPI1	LDLRAD4-AS1	19.8147	1.58053	FALSE	TRUE
SPI1	LFNG	14.8441	1.4414	TRUE	TRUE
SPI1	LGI2	7.73054	1.34831	TRUE	TRUE
SPI1	LILRB1	37.7073	1.65706	TRUE	TRUE
SPI1	LILRB4	34.5013	1.67309	TRUE	TRUE
SPI1	LINC00278	35.0219	1.47418	TRUE	TRUE
SPI1	LINC00299	27.0789	1.5797	FALSE	FALSE
SPI1	LINC00865	30.4221	1.6524	TRUE	TRUE
SPI1	LINC01010	9.4341	1.348	FALSE	FALSE
SPI1	LINC01091	10.3055	1.36736	TRUE	TRUE
SPI1	LINC01141	12.0975	1.38072	TRUE	TRUE
SPI1	LINC01146	39.2615	1.63698	TRUE	TRUE
SPI1	LINC01176	28.4604	1.72244	FALSE	FALSE
SPI1	LINC01375	33.343	1.69816	TRUE	TRUE
SPI1	LINC01531	6.78702	0.991734	FALSE	FALSE
SPI1	LINC01588	33.5486	1.42354	FALSE	FALSE
SPI1	LIPC	15.4201	1.57433	TRUE	TRUE
SPI1	LIPN	27.0475	1.6619	FALSE	TRUE
SPI1	LMNB1	15.5619	1.56916	TRUE	TRUE
SPI1	LMO1	11.6399	1.65694	TRUE	TRUE
SPI1	LPCAT1	36.8671	1.40601	TRUE	TRUE
SPI1	LRMP	37.0338	1.58473	TRUE	TRUE
SPI1	LRRK2	41.2449	1.70482	TRUE	TRUE
SPI1	LSR	10.2688	1.39236	FALSE	FALSE
SPI1	MAF	26.5957	1.33407	TRUE	TRUE
SPI1	MALT1	10.2006	1.35189	FALSE	TRUE
SPI1	MAP3K9	46.1866	1.55162	TRUE	TRUE
SPI1	MAPKAPK3	14.9683	1.30461	TRUE	TRUE
SPI1	MARCO	26.4748	1.71173	TRUE	TRUE
SPI1	MATK	1.20906	1.25778	FALSE	FALSE
SPI1	MB21D2	30.2983	1.59425	FALSE	TRUE
SPI1	ME2	38.3799	1.76248	TRUE	TRUE
SPI1	MFHAS1	9.01893	1.11426	FALSE	TRUE
SPI1	MFSD1	38.6152	1.676	TRUE	TRUE
SPI1	MGAT4A	28.8722	1.43397	TRUE	TRUE
SPI1	MIR205HG	24.0958	1.52179	FALSE	FALSE
SPI1	MIR31HG	9.57978	1.16947	TRUE	TRUE
SPI1	MIR9-3HG	20.3971	1.58344	FALSE	FALSE
SPI1	MKNK1	32.3887	1.6297	TRUE	TRUE
SPI1	MMD	45.4362	1.57837	TRUE	TRUE
SPI1	MNDA	30.2813	1.60256	TRUE	TRUE
SPI1	MS4A6A	42.4886	1.70096	TRUE	TRUE
SPI1	MSR1	34.4388	1.74069	TRUE	TRUE
SPI1	MXD1	26.483	1.39185	FALSE	TRUE
SPI1	MYO1F	28.8961	1.41579	TRUE	TRUE
SPI1	MYO5A	36.3135	1.60489	TRUE	TRUE
SPI1	MYO9B	40.9115	1.60116	TRUE	TRUE
SPI1	NABP1	29.2359	1.48543	TRUE	TRUE
SPI1	NAMPT	15.293	0.987981	FALSE	TRUE
SPI1	NBEAL2	19.1136	1.50894	TRUE	TRUE
SPI1	NCF4	43.3111	1.5745	TRUE	TRUE
SPI1	NCK1	24.1577	1.63823	FALSE	FALSE
SPI1	NCK2	17.6407	1.59309	TRUE	TRUE
SPI1	NKD1	19.8845	1.40099	FALSE	TRUE
SPI1	NLRP1	17.4289	1.39283	TRUE	TRUE
SPI1	NLRP12	18.678	1.47232	TRUE	TRUE
SPI1	NOD2	27.0398	1.55639	TRUE	TRUE
SPI1	NPC1	15.9378	1.62099	FALSE	FALSE
SPI1	NPFFR1	16.9089	1.5452	FALSE	FALSE
SPI1	NSMAF	20.0402	1.66526	FALSE	FALSE
SPI1	NTPCR	26.9829	1.61719	FALSE	FALSE
SPI1	NTSR1	15.7952	1.48	FALSE	FALSE
SPI1	OLFML2B	34.263	1.75816	TRUE	TRUE
SPI1	OSBPL6	9.56621	0.765434	FALSE	FALSE
SPI1	OTUD1	25.6235	1.68359	TRUE	TRUE
SPI1	P2RY13	26.6809	1.82386	TRUE	TRUE
SPI1	P2RY6	39.867	1.64968	TRUE	TRUE
SPI1	PADI2	17.6149	1.60666	TRUE	TRUE
SPI1	PAK1	28.7936	1.69712	TRUE	TRUE
SPI1	PARP8	23.6512	1.63217	FALSE	TRUE
SPI1	PARVB	25.9679	1.41033	TRUE	TRUE
SPI1	PAX8-AS1	5.68263	0.982221	FALSE	FALSE
SPI1	PCED1B-AS1	17.9492	1.5284	TRUE	TRUE
SPI1	PCNX1	13.7165	1.1755	FALSE	FALSE
SPI1	PCOLCE2	2.16611	0.943732	FALSE	FALSE
SPI1	PDCD1LG2	38.456	1.67745	TRUE	TRUE
SPI1	PDCD4	37.9972	1.42988	FALSE	FALSE
SPI1	PDE4A	24.8018	1.36987	TRUE	TRUE
SPI1	PECAM1	12.8157	1.30274	TRUE	TRUE
SPI1	PLA2G2C	25.2273	1.54232	FALSE	FALSE
SPI1	PLA2G4A	26.8089	1.48411	TRUE	TRUE
SPI1	PLAC8	21.4656	1.58831	TRUE	TRUE
SPI1	PLBD1	31.5523	1.64722	TRUE	TRUE
SPI1	PLCB2	34.3121	1.64789	TRUE	TRUE
SPI1	PLCL2	28.4192	1.57215	TRUE	TRUE
SPI1	PLEK	30.8619	1.54993	TRUE	TRUE
SPI1	PLEKHF2	29.483	1.71752	FALSE	FALSE
SPI1	PLEKHO2	37.7773	1.53175	TRUE	TRUE
SPI1	PLIN2	21.9678	1.24741	FALSE	FALSE
SPI1	PLSCR1	15.946	1.60144	FALSE	TRUE
SPI1	PLXDC2	17.7368	1.62975	TRUE	TRUE
SPI1	PLXND1	25.3251	1.48031	TRUE	TRUE
SPI1	PMAIP1	17.3691	1.33357	FALSE	FALSE
SPI1	PMEPA1	12.7654	1.52681	FALSE	FALSE
SPI1	PMFBP1	42.5915	1.67632	TRUE	TRUE
SPI1	POMP	29.6173	1.64178	FALSE	FALSE
SPI1	POR	15.3975	1.48414	FALSE	FALSE
SPI1	PPARG	17.1135	1.53874	FALSE	FALSE
SPI1	PPP1CB	18.0577	1.3535	FALSE	FALSE
SPI1	PRF1	1.22719	1.25211	FALSE	FALSE
SPI1	PRKAG2-AS1	32.8594	1.47685	TRUE	TRUE
SPI1	PRKCQ	1.44948	1.51926	FALSE	FALSE
SPI1	PRKY	4.97056	1.19873	FALSE	FALSE
SPI1	PSAP	51.6651	1.7226	TRUE	TRUE
SPI1	PSTPIP1	26.4197	1.55489	TRUE	TRUE
SPI1	PTGER4	18.4456	1.17422	TRUE	TRUE
SPI1	PTGS1	31.4107	1.56504	TRUE	TRUE
SPI1	PTGS2	17.2814	1.22472	TRUE	TRUE
SPI1	PTPN1	39.9693	1.55626	FALSE	TRUE
SPI1	PTPRE	35.1111	1.70556	TRUE	TRUE
SPI1	PYGL	28.2119	1.82648	FALSE	FALSE
SPI1	RAB27A	34.4982	1.41718	FALSE	FALSE
SPI1	RAB31	27.7424	1.85769	TRUE	TRUE
SPI1	RALA	8.27325	0.918182	FALSE	FALSE
SPI1	RALB	12.0136	1.31124	TRUE	TRUE
SPI1	RASA3	27.8106	1.56649	FALSE	TRUE
SPI1	RASGEF1C	11.3535	1.92638	FALSE	TRUE
SPI1	RASSF3	29.7345	1.46765	TRUE	TRUE
SPI1	RBPJ	27.3454	1.60154	TRUE	TRUE
SPI1	RCBTB2	37.6604	1.63517	TRUE	TRUE
SPI1	RHOB	4.64262	1.52323	FALSE	FALSE
SPI1	RILPL2	32.3414	1.44521	TRUE	TRUE
SPI1	RNASE1	21.31	1.63922	TRUE	TRUE
SPI1	RNASET2	21.7994	1.55602	TRUE	TRUE
SPI1	RNF125	11.156	1.06591	TRUE	TRUE
SPI1	RUNX3	4.74132	1.49345	FALSE	FALSE
SPI1	S100A8	31.3459	1.58256	FALSE	TRUE
SPI1	SALL1	7.24546	1.4443	TRUE	TRUE
SPI1	SCIN	24.6507	1.62383	TRUE	TRUE
SPI1	SDCCAG8	33.7912	1.68663	TRUE	TRUE
SPI1	SEL1L3	24.668	1.44498	FALSE	FALSE
SPI1	SEMA4D	23.3003	1.61806	TRUE	TRUE
SPI1	SERPINA1	37.6804	1.66407	TRUE	TRUE
SPI1	SESN1	25.3688	1.59133	TRUE	TRUE
SPI1	SGK1	10.3469	1.28252	TRUE	TRUE
SPI1	SGPL1	27.1083	1.49952	FALSE	FALSE
SPI1	SGPP1	36.9799	1.63753	TRUE	TRUE
SPI1	SH2D3C	11.0507	1.50241	FALSE	TRUE
SPI1	SH2D4A	24.4796	1.47138	TRUE	TRUE
SPI1	SIGLEC11	38.3653	1.6814	TRUE	TRUE
SPI1	SIGLEC5	28.0472	1.67201	TRUE	TRUE
SPI1	SIRPA	33.1087	1.63489	TRUE	TRUE
SPI1	SLAMF1	19.3624	1.3685	FALSE	FALSE
SPI1	SLC15A4	15.3039	1.50577	FALSE	FALSE
SPI1	SLC16A10	16.8239	1.39187	TRUE	TRUE
SPI1	SLC16A6	19.5777	1.55732	TRUE	TRUE
SPI1	SLC19A1	18.2551	1.3934	TRUE	FALSE
SPI1	SLC1A3	26.2528	1.72829	TRUE	TRUE
SPI1	SLC25A24	16.942	0.749806	FALSE	FALSE
SPI1	SLC25A37	9.23485	1.09833	FALSE	FALSE
SPI1	SLC30A1	27.5987	1.50247	FALSE	FALSE
SPI1	SLC43A2	22.9859	1.86646	TRUE	TRUE
SPI1	SLC46A2	32.0084	1.62944	TRUE	TRUE
SPI1	SLC46A3	35.0806	1.7186	TRUE	TRUE
SPI1	SLCO2B1	35.6112	1.50851	TRUE	TRUE
SPI1	SLFN12L	0.783743	0.823815	FALSE	FALSE
SPI1	SMCO4	39.7207	1.69961	TRUE	TRUE
SPI1	SNX8	34.4291	1.66786	TRUE	TRUE
SPI1	SORL1	35.0028	1.63788	TRUE	TRUE
SPI1	SPN	29.4807	1.6354	TRUE	TRUE
SPI1	SPNS2	4.64249	1.37816	TRUE	TRUE
SPI1	SPTBN5	6.64995	1.43727	FALSE	FALSE
SPI1	SPTLC3	19.7833	1.53023	TRUE	TRUE
SPI1	SRC	22.1566	1.51837	FALSE	FALSE
SPI1	SRGAP2-AS1	22.4438	1.62942	TRUE	TRUE
SPI1	ST14	23.2146	1.7096	TRUE	TRUE
SPI1	ST6GALNAC3	18.3479	1.55082	FALSE	FALSE
SPI1	STARD5	31.4964	1.50954	TRUE	TRUE
SPI1	STARD8	10.6978	1.16387	TRUE	FALSE
SPI1	STAT4	1.37284	1.19382	FALSE	FALSE
SPI1	STEAP3	16.4923	1.63935	TRUE	TRUE
SPI1	STIM2	11.9428	0.985855	FALSE	FALSE
SPI1	STK10	42.9464	1.58231	FALSE	FALSE
SPI1	STK17B	11.8763	1.24713	TRUE	TRUE
SPI1	SULT1B1	24.4394	1.52868	TRUE	TRUE
SPI1	SUSD3	15.3095	1.5609	TRUE	TRUE
SPI1	SYNDIG1	8.86475	1.84845	TRUE	TRUE
SPI1	SYT6	37.0806	1.66641	TRUE	TRUE
SPI1	SYTL3	16.7071	1.48827	TRUE	TRUE
SPI1	TBC1D2	4.13885	1.05868	FALSE	TRUE
SPI1	TBC1D30	26.2025	1.59205	TRUE	TRUE
SPI1	TBC1D9	31.6507	1.64429	TRUE	TRUE
SPI1	TESC	22.1755	1.51341	TRUE	TRUE
SPI1	TESPA1	6.18762	0.816464	FALSE	FALSE
SPI1	TET2	24.3839	1.70845	TRUE	TRUE
SPI1	TFRC	15.6751	1.53174	TRUE	TRUE
SPI1	TGFA	26.4416	1.53404	TRUE	TRUE
SPI1	TGFBI	28.5143	1.34638	TRUE	TRUE
SPI1	TGM2	1.34309	0.933669	FALSE	FALSE
SPI1	TIMD4	30.0723	1.7001	TRUE	TRUE
SPI1	TLR5	24.9539	1.63091	TRUE	TRUE
SPI1	TLR7	44.6049	1.66947	TRUE	TRUE
SPI1	TMEM132E	9.21159	1.67787	FALSE	FALSE
SPI1	TMEM255B	22.0081	1.6505	TRUE	TRUE
SPI1	TMEM26	15.7025	1.44616	FALSE	FALSE
SPI1	TMEM51	24.2242	1.3928	TRUE	TRUE
SPI1	TMIGD3	32.6859	1.62617	TRUE	TRUE
SPI1	TNFAIP3	15.007	1.34493	TRUE	TRUE
SPI1	TNFRSF10A	11.591	1.3641	TRUE	TRUE
SPI1	TNFRSF11A	32.841	1.58294	TRUE	TRUE
SPI1	TNIP3	19.947	1.36939	FALSE	FALSE
SPI1	TPST2	31.4534	1.5652	TRUE	TRUE
SPI1	TRAF6	36.1192	1.52041	FALSE	FALSE
SPI1	TREM1	35.0469	1.54165	TRUE	TRUE
SPI1	TRERF1	4.35345	1.41942	FALSE	FALSE
SPI1	TRIB1	23.2738	0.84955	TRUE	TRUE
SPI1	TRIM14	45.8293	1.66704	TRUE	TRUE
SPI1	TSPAN33	38.4657	1.63509	TRUE	TRUE
SPI1	TTC39C	2.05453	1.40639	FALSE	FALSE
SPI1	UBASH3A	1.79634	1.24167	FALSE	FALSE
SPI1	UBASH3B	35.6256	1.57601	TRUE	TRUE
SPI1	UGCG	14.6592	1.26482	FALSE	FALSE
SPI1	UPP1	9.06905	0.923231	FALSE	TRUE
SPI1	VENTX	28.1546	1.50817	TRUE	TRUE
SPI1	VPS9D1	21.1042	1.4711	TRUE	TRUE
SPI1	XPO6	19.6702	1.55188	FALSE	FALSE
SPI1	YWHAH	29.9071	1.69994	TRUE	FALSE
SPI1	ZDHHC19	24.1751	1.45468	TRUE	TRUE
SPI1	ZNF469	10.5229	1.43763	TRUE	TRUE
SPI1	ZNF831	0.940081	0.674597	FALSE	FALSE
